# Mitochondrial CircRNA CircMT-RNR2 Safeguards Antioxidant Defense to Support Fibroblast Functions in Wound Repair

**DOI:** 10.1101/2025.09.03.673954

**Authors:** Guanglin Niu, Jennifer Geara, Yongjian Chen, Yanwei Xiao, Zhuang Liu, Pehr Sommar, Aoxue Wang, Xiaowei Zheng, Ning Xu Landén

## Abstract

Diabetic foot ulcers (DFUs) are a debilitating diabetes complication in which mitochondrial dysfunction and oxidative stress are prominent but mechanistically unresolved features. Here, we identify the mitochondria-encoded circular RNA circMT-RNR2 as a novel modulator of mitochondrial redox homeostasis in human skin wound healing. CircMT-RNR2 is reduced in DFU patient tissue and diabetic mouse wounds, enriched in dermal fibroblasts, and localized to mitochondria. Its loss impairs fibroblast proliferation, migration, extracellular matrix production, and contraction by destabilizing the mitochondrial antioxidant protein PRDX3, leading to elevated oxidative stress, mitochondrial damage, and mitophagy. In murine and human *ex vivo* wound models, circMT-RNR2 knockdown delays healing, whereas overexpression accelerates repair and boosts antioxidant defenses. These findings position circMT-RNR2 as a mitochondrial guardian of skin healing and a promising therapeutic target for DFUs.

**One Sentence Summary:** CircMT-RNR2, a mitochondria-encoded circular RNA suppressed in diabetic foot ulcers, promotes fibroblast function and maintains mitochondrial redox balance via stabilization of the antioxidant protein PRDX3, offering a promising therapeutic target for chronic wound repair.
