## Supplementary tables for "Mitochondrial CircRNA CircMT-RNR2 Safeguards Antioxidant Defense to Support Fibroblast Functions in Wound Repair": Table S1 Human sample information.xlsx

### Sheet: Sheet1
Table S1. Human sample information.
Donor	Sex	Age (years)	Ethnicity	Sample type	Experiments
1	F	70	Asian	DFU	whole biopsy/dermis & epidermis for RNA isolation and qRT-PCR
2	F	52	Asian	DFU
3	F	62	Asian	DFU
4	F	61	Asian	DFU
5	F	78	Asian	DFU
6	F	59	Asian	DFU
7	F	45	Asian	DFU
8	F	66	Asian	DFU
9	F	74	Asian	DFU
10	F	59	Asian	DFU
11	F	74	Asian	DFU
12	F	64	Asian	DFU
13	M	63	Asian	DFU
14	M	69	Asian	DFU
15	M	90	Asian	DFU
16	M	64	Asian	DFU
17	M	51	Asian	DFU	whole biopsy for RNA isolation and qRT-PCR
18	M	41	Asian	DFU
19	M	66	Asian	DFU
20	M	41	Asian	DFU
21	M	74	Asian	DFU
22	M	60	Asian	DFU
23	M	54	Asian	DFU
24	M	91	Asian	DFU
25	M	81	Asian	DFU
26	M	66	Asian	DFU
27	M	81	Asian	DFU
28	M	64	Asian	DFU
29	M	64	Asian	DFU
30	M	77	Asian	DFU
31	M	52	Asian	DFU
32	M	63	Asian	DFU
33	M	60	Asian	DFU
34	M	52	Asian	DFU
35	M	70	Asian	DFU
36	M	72	Asian	DFU
37	M	52	Asian	DFU
38	M	55	Asian	DFU
39	M	86	Asian	DFU
40	M	55	Asian	DFU
41	M	52	Asian	DFU
42	M	81	Asian	DFU
43	M	77	Asian	DFU
44	F	57	Asian	DFU
45	M	70	Asian	DFU
46	M	69	Asian	DFU
47	M	86	Asian	DFU
48	M	64	Asian	DFU
49	M	63	Asian	DFU
50	F	66	Asian	DFU
51	M	60	Asian	DFU
52	M	52	Asian	DFU
53	M	66	Asian	DFU
54	M	81	Asian	DFU
55	F	61	Asian	DFU
56	F	78	Asian	DFU
57	M	70	Asian	DFU
58	M	52	Asian	DFU
59	M	55	Asian	DFU
60	M	52	Asian	DFU
61	M	64	Asian	DFU
62	M	51	Asian	DFU
63	M	41	Asian	DFU
64	M	64	Asian	DFU
65	M	77	Asian	DFU
66	F	66	Asian	Healthy donor	whole biopsy/dermis & epidermis for RNA isolation and qRT-PCR
67	M	68	Asian	Healthy donor
68	F	67	Asian	Healthy donor
69	M	69	Asian	Healthy donor
70	F	64	Asian	Healthy donor
71	F	60	Asian	Healthy donor
72	F	66	Asian	Healthy donor
73	M	28	Asian	Healthy donor
74	M	35	Asian	Healthy donor
75	F	58	Asian	Healthy donor
76	F	53	Asian	Healthy donor
77	F	37	Asian	Healthy donor
78	M	26	Asian	Healthy donor
79	F	33	Asian	Healthy donor
80	F	27	Asian	Healthy donor
81	F	46	Asian	Healthy donor
82	F	37	Asian	Healthy donor	whole biopsy for RNA isolation and qRT-PCR
83	M	50	Asian	Healthy donor
84	F	24	Asian	Healthy donor
85	M	24	Asian	Healthy donor
86	M	24	Asian	Healthy donor
87	M	24	Asian	Healthy donor
88	M	25	Asian	Healthy donor
89	M	25	Asian	Healthy donor
90	M	23	Asian	Healthy donor
91	M	26	Asian	Healthy donor
92	M	26	Asian	Healthy donor
93	M	24	Asian	Healthy donor
94	F	23	Asian	Healthy donor
95	F	22	Asian	Healthy donor
96	F	24	Asian	Healthy donor
97	F	26	Asian	Healthy donor
98	F	26	Asian	Healthy donor
99	F	25	Asian	Healthy donor
100	F	24	Asian	Healthy donor
101	F	48	Caucasian	Healthy donor	cell isolation and qRT-PCR
102	M	27	Caucasian	Healthy donor
103	F	24	Caucasian	Healthy donor
104	M	24	Caucasian	Healthy donor
105	F	46	Caucasian	Healthy donor
106	F	37	Caucasian	Healthy donor	human ex vivo wounds
107	F	44	Caucasian	Healthy donor
F: female; M: male; DFU: diabetic foot ulcer
