## Supplementary tables for "Mitochondrial CircRNA CircMT-RNR2 Safeguards Antioxidant Defense to Support Fibroblast Functions in Wound Repair": Table S3. KEGG pathway analysis of DEG in HDFa with circMT-RNR2 knockdown.xlsx

### Sheet: KEGG analysis
Table S3. KEGG pathway enrichment analysis of the downregulated genes in HDFa with circMT-RNR2 knockdown.
(related to Fig. 2F)
Term	Overlap	P-value	Adjusted P-value	Odds Ratio	Combined Score	Genes
Cell cycle	10/124	1.1182038054329118E-4	0.022028614967028362	4.715335169880625	42.903027413280356	CCNB2;DBF4;PTTG1;CDK1;MDM2;TTK;E2F3;MCM6;CDC25C;SMC1A
p53 signaling pathway	7/73	4.2002232198732974E-4	0.04137219871575198	5.668446762709058	44.07332257711412	CCNB2;RRM2;CCNG2;CDK1;MDM2;CYCS;GTSE1
Oocyte meiosis	8/129	0.0029252671858586575	0.17628918168136107	3.5332955960602286	20.614551907773112	CCNB2;PTTG1;CDK1;FBXO5;CDC25C;FBXO43;SMC1A;AURKA
RNA degradation	6/79	0.00357947577017992	0.17628918168136107	4.379231831585233	24.666193740752014	BTG3;CNOT7;PABPC4;LSM3;EDC3;DCP1B
TGF-beta signaling pathway	6/94	0.008318670939602386	0.327755635020334	3.6299851374783256	17.384916410102985	GREM1;TGIF2;SMURF1;PITX2;ACVR1B;BMPR1A
