## Supplementary tables for "Mitochondrial CircRNA CircMT-RNR2 Safeguards Antioxidant Defense to Support Fibroblast Functions in Wound Repair": Table S4. Transcription factor enrichment analysis of downregulated genes in HDFa with circMT-RNR2 knockdown.xlsx

### Sheet: Fig. 2G
Table S4. Transcription factor enrichment analysis of downregulated genes in HDFa with circMT-RNR2 knockdown (related to Fig. 2G)
Term	Overlap	P-value	Adjusted P-value	Odds Ratio	Combined Score	Genes
FOXM1 25889361 ChIP-Seq OE33 AND U2OS Human	80/784	1.1917198541555377E-36	8.854478516375646E-34	7.339047471300031	607.0688762300977	CEP57;TOP2A;PHTF2;GSK3A;LRR1;CCNF;RTKN2;HJURP;NUCKS1;KIF11;MKI67;KIF15;BABAM1;PTTG1;PBK;SLC25A40;FBXO5;GTSE1;DLGAP5;GAS2L3;RFC3;TGIF2;CDC25C;ATG13;DEPDC1B;DBF4;PSRC1;NDUFS8;POC5;DEPDC1;TRIM59;UBE2V1;KIF20B;RBM23;CDCA2;CDCA5;RNF38;NCAPG;SPATA2;TTK;HMMR;CENPA;AURKB;AURKA;CCNB2;CEP70;USP1;E2F3;ECT2;E2F8;PLK4;ATF7IP;CDK19;CCDC18;STIL;RRM2;NFYB;CBX3;ATAD2;ELP4;LSM3;FAM111A;BCL9;CENPF;KIF18A;KIF18B;NAG…
E2F4 17652178 ChIP-ChIP JURKAT Human	46/608	6.08735941236837E-16	1.507636014463233E-13	4.772111397694995	167.19162476834424	TOP2A;SF3B4;GSK3A;CDCA2;CDCA5;TMTC2;NUCKS1;TTK;KIF11;HMMR;MKI67;CENPA;AURKB;KIF15;RAD51AP1;MRPL42;NPAT;CCNB2;PPME1;POGZ;PBK;USP1;E2F3;FBXO5;GTSE1;BARD1;PLK4;HELLS;STIL;RFC3;RRM1;RRM2;ZNF184;CEP152;ATAD2;CDC25C;LSM3;SENP1;NEDD1;DEPDC1B;CENPF;KIF18A;STIM2;CCNG2;UMPS;ITGB3BP
E2F1 21310950 ChIP-Seq MCF-7 Human	42/858	1.2093612759020238E-8	6.911964830732336E-7	2.925115514483739	53.32657695200758	VIT;NRP2;GSK3A;CDCA5;CDCA7L;NCAPG2;NUCKS1;PLD1;CENPA;LMNB2;AURKB;MRPL42;AP3M1;CHRAC1;MAN1A2;PBK;CASP2;E2F3;FBXO5;E2F8;ATF7IP;HELLS;STIL;RFC3;RRM1;RRM2;ZNF184;CARD8;ATAD2;SMC1A;FAM111B;FAM111A;TTLL4;SOAT1;STIM2;MDM2;CENPM;CYCS;MCM6;MNS1;DCP1B;EZH2
AF4 26711339 ChIP-Seq SEM Human Blood Leukemia	115/2966	2.0542358698611912E-15	3.8157431282671627E-13	2.6228251205207473	88.70098822422315	MTRR;NUCKS1;TXNDC16;ETS2;EDC3;ZDBF2;PTTG1;POGZ;SLC25A40;FBXO5;GTSE1;SACM1L;COG2;DEPDC1B;TBC1D20;STIM2;SIK2;UBE2V1;RAD54L2;KIF20B;TOX;FUT10;PLD1;BCL2L13;NPAT;CCNB2;CEP70;SLC19A2;BARD1;PLK4;STIL;TMEM184B;SMURF1;CBX3;CCDC14;ERLIN1;NETO2;SSH2;FAM111B;POLA1;KIF18A;MDM2;ZNF652;DCP1B;EZH2;BMPR1A;PHF19;TOP2A;RERE;BTG3;PHTF2;B4GALT1;SLC44A1;ATP2A2;SLC2A3;KIF11;PHF6;SH3RF1;LMNB2;KIF15;MAN1A2;PBK;CTSC;DGCR2…
KDM5B 21448134 ChIP-Seq MESCs Mouse	116/3030	3.68862375347431E-15	4.916994801234059E-13	2.588747733336182	86.03320726704088	MTRR;CCNF;CISD1;HJURP;NUCKS1;MKI67;EDC3;PEG10;POGZ;FBXO5;PITX2;OSR2;WNT5A;GOLPH3L;MID1;PLA2G15;KIF20B;CDCA2;NRN1;CDCA5;GLO1;NCAPG;HMMR;PLD1;RAD51AP1;NPAT;CCNB2;ECT2;HOXC8;BARD1;PLK4;CBX3;CCDC14;ERLIN1;UPF3B;PA2G4;ZZEF1;POLA1;KIF18A;CNOT7;KIF18B;UBE2T;MDM2;CDK1;EZH2;PHF19;CEP57;TOP2A;BTG3;PHTF2;NRP2;C2CD3;SLC44A1;NCAPG2;ATP2A2;ADM;SLC2A3;KIF11;EDA2R;KIF15;CSRP2;SH3PXD2A;MLX;PBK;CASP2;DLGAP5;UPF1;H…
CCND1 20090754 ChIP-ChIP RETINA Mouse	58/1472	4.5776024051715385E-8	2.267439058028302E-6	2.3716441031858286	40.079612269890234	CEP57;TOP2A;GSK3A;B4GALT1;CAPNS1;PPME1;MLX;FBXO5;ATP6V1E1;GIT1;OSR2;TGIF2;SACM1L;WNT5A;GOLPH3L;PSRC1;NDUFS8;MCM6;TOX;MAPRE2;GTF3C2;CDCA2;NRN1;RNF38;PRCC;TMTC2;FIGN;HMMR;AGPAT1;CENPA;AURKB;RAD51AP1;PRDX2;HECTD3;USP1;TBC1D13;PLAGL2;E2F3;SLC19A2;ATP6V1F;ATF7IP;SLC35A4;RRM2;CBX3;IDH3G;SGTA;PA2G4;ELP4;LSM3;TMEM59;SLC6A8;CCNG2;UBE2T;SNAI1;MMACHC;GPR19;EZH2;SLC25A35
GATA4 21415370 ChIP-Seq HL-1 Mouse	54/1374	1.552376486199859E-7	6.407865162480529E-6	2.347720148190368	36.80828117124753	TRMU;NRP2;CISD1;NRM;ATP2A2;ADM;MKI67;GYS1;PPP6C;CSRP2;PPME1;SCMH1;DAG1;DGCR2;HELLS;RFC3;TGIF2;PABPC4;SHROOM3;ZEB2;DBF4;SOAT1;STIM2;PPIF;RAD54L2;MAPRE1;ITGB3BP;RBMS2;AGPAT5;RNF38;FIGN;HSD17B7;TYMS;AGPAT1;NSL1;AP3M1;HSF2;DNAJB4;E2F3;ANKRD52;ATP6V1F;ATF7IP;ATAD2;ERLIN1;VASN;NEDD1;TMEM59;BCL9;NAGK;SNX16;CCNG2;CYCS;GPR19;EZH2
ENL 26711339 ChIP-Seq SEM Human Blood Leukemia	58/1523	1.4676652754695722E-7	6.407865162480529E-6	2.282671867381765	35.91652418545636	TOP2A;RERE;BTG3;CISD1;ATP2A2;NUCKS1;KIF11;TXNDC16;SH3RF1;ETS2;SH3PXD2A;PTTG1;SLC25A40;CTSC;SACM1L;SENP2;GREM1;DEPDC1B;ZEB2;STIM2;CDC42EP3;DEPDC1;TRIM59;SIK2;KIF20B;TOX;MAPRE2;SFT2D1;ITGB3BP;AGPAT5;GTF3C2;FUT10;RNF38;FOXK2;PLD1;NPAT;CCNB2;HSF2;LEPROTL1;USP1;METTL7A;ATF7IP;RRM2;NFYB;SMURF1;NETO2;SSH2;NEDD1;KIF18A;CNOT7;KIAA0586;STK17B;UBE2T;MDM2;PTPN9;EZH2;BMPR1A;PHF19
SOX9 26525672 Chip-Seq HEART Mouse	50/1299	8.761726285792651E-7	2.9120393872067403E-5	2.277735501094374	31.76917760040516	TOP2A;RERE;CDCA7L;CELF2;CISD1;FMN1;PTPRF;PPP6C;CSRP2;SAMD12;PITX2;TET1;CDC25C;CDC40;CTTNBP2NL;PSRC1;KIF20B;RBMS2;GRAMD1C;CDCA2;NRN1;NDRG3;CDCA5;PRCC;TMTC2;ARL2;FIGN;HMMR;HSD17B7;PLD1;AGPAT1;TCOF1;USP1;E2F3;LRIG3;PIP5K1C;ECT2;RFTN2;CDK19;PPIL1;TMEM184B;RRM2;ATAD2;ACER2;NEDD1;BCL9;TTLL5;CENPF;SP2;MMACHC
MYC 19030024 ChIP-ChIP MESCs Mouse	99/2842	2.1887701986810604E-10	1.6262562576200278E-8	2.223996849312517	49.46727460042821	MTRR;CCNF;NUCKS1;CAPNS1;POGZ;DAG1;SLC25A40;FBXO5;PITX2;WNT5A;SOAT1;PPIF;UBE2V1;CDCA2;CDCA5;HMMR;RAD51AP1;PRDX2;NPAT;ECT2;SLC19A2;ATP6V1F;BARD1;CBX3;PA2G4;LSM3;POLA1;KIF18A;GPR19;DCP1B;EZH2;CEP57;TOP2A;PHTF2;NRP2;GSK3A;B4GALT1;CDCA7L;ATP2A2;SLC2A3;KIF11;EDA2R;KIF15;PPP6C;MAN1A2;PBK;CASP2;GIT1;HELLS;TGIF2;PARP1;PABPC4;SHROOM3;SMC1A;SENP1;SLC7A5;ZEB2;PSRC1;NDUFS8;TRIM59;MCM6;UMPS;SF3B4;AGPAT5;GTF3C2…
CREM 20920259 ChIP-Seq GC1-SPG Mouse	144/4643	1.3792730611844315E-11	1.2809998555750408E-9	2.1144262043675885	52.875201155858825	MTRR;CCNF;CISD1;NRM;NUCKS1;TXNDC16;EDC3;PPME1;SCMH1;POGZ;DAG1;SLC39A6;SLC25A40;PITX2;SACM1L;PYGO2;DEPDC1B;SOAT1;TBC1D20;KCTD10;STIM2;MAPKAPK2;PPIF;SIK2;UBE2V1;CDCA2;NCAPG;SPATA2;ARL2;RAD51AP1;PRDX2;BCL2L13;CCNB2;CEP70;BTBD2;TBC1D13;PIP5K1C;ECT2;SLC19A2;ATP6V1F;BARD1;PLK4;STIL;TMEM184B;JUP;SMURF1;CCDC14;ERLIN1;PA2G4;SSH2;DNAJC16;ACER2;KIF18A;CABYR;SP2;UBE2T;SNAI1;MDM2;DZIP3;EZH2;BMPR1A;CEP57;PIGS;…
CHD1 26751641 Chip-Seq LNCaP Human	58/1647	1.8845920589887957E-6	5.6010075993147004E-5	2.090171516477369	27.552221171122806	RERE;BTG3;B4GALT1;ATP2A2;NUCKS1;KIF11;TXNDC16;PTPRF;CSRP2;MAN1A2;POGZ;SLC25A40;PIM2;DGCR2;ZNF362;SACM1L;PABPC4;MLF2;PYGO2;SOAT1;KCTD10;STIM2;CDC42EP3;DEPDC1;PPIF;FAM72D;SF3B4;ATL3;TM2D1;PRCC;ARL2;FOXK2;TYMS;ACVR1B;NSL1;SLC9A1;EXTL2;DNAJB4;PLAGL2;SLC19A2;RFTN2;CCDC18;STIL;SSH2;DNAJC16;VASN;FAM111B;FAM111A;TMEM59;BCL9;SEC23IP;CABYR;CCNG2;UBE2T;CDK1;PDCD4;PTPN9;BMPR1A
JUN 27471255 ChIP-Seq Chondrocytes Mouse Rib	130/4145	1.257157572796477E-10	1.0378534184308693E-8	2.08022385191335	47.42285826759186	VIT;LRR1;CCNF;NUCKS1;TXNDC16;EDC3;CAPNS1;PPME1;SLC39A6;SAMD12;CEP97;TBC1D22B;KAZN;ATG13;MID1;DEPDC1B;SOAT1;TBC1D20;KAT6B;UBE2V1;RAD54L2;KIF20B;TOX;CDCA2;MRPL19;SPATA2;NREP;PLD1;FBXO43;SLC9A1;PRDX2;BCL2L13;NPAT;CCNB2;ZKSCAN8;ZKSCAN3;ECT2;PROSER3;ATP6V1F;PLK4;ACBD7;CBX6;STIL;JUP;CBX3;ERLIN1;UPF3B;PA2G4;SSH2;VASN;ZZEF1;LSM3;ACER2;POLA1;FAM111A;BCL9;CABYR;SP2;UBE2T;SNAI1;CDK1;CYCS;GPR19;CDK16;DCP1B;E…
MYCN 18555785 ChIP-Seq MESCs Mouse	58/1668	2.80062590862142E-6	8.003327115791212E-5	2.060506753426008	26.34495449243367	CEP57;TOP2A;BTG3;MTRR;B4GALT1;SLC44A1;CCNF;NUCKS1;KIF15;PHF8;GYS1;CHAF1B;TMEM104;SLC39A6;SLC25A40;FBXO5;TGIF2;PARP1;SMC1A;MLF2;SENP1;SLC7A5;DEPDC1B;STIM2;CDC42EP3;PPIF;TRIM59;ITGB3BP;AGPAT5;GTF3C2;ARL2;MLLT1;TYMS;NSL1;AURKA;RAD51AP1;PRDX2;NPAT;AP3M1;USP1;LRIG3;ECT2;CCDC18;STIL;RRM1;RRM2;CCDC14;SGTA;ERLIN1;PA2G4;DNAJC16;ZZEF1;LSM3;MFAP3;SNAI1;CENPM;GPR19;EZH2
SOX2 18692474 ChIP-Seq MESCs Mouse	77/2302	2.182136570639347E-7	8.106637359925174E-6	2.034549043425448	31.205488365075798	VIT;TOP2A;PHTF2;GSK3A;B4GALT1;ATP2A2;NUCKS1;SLC2A3;KIF11;PTPRF;LMNB2;NDST1;NHSL1;CAPNS1;CSRP1;PPME1;PEG10;MLX;PBK;SLC25A40;FBXO5;PIM2;PITX2;GTSE1;GIT1;DGCR2;HELLS;TGIF2;PARP1;WNT5A;GOLPH3L;SHROOM3;SENP2;SENP1;SLC7A5;BDH2;DBF4;SOAT1;SLC7A8;CDC42EP3;RBMS2;AGPAT5;CDCA5;PRCC;FIGN;HMMR;ACVR1B;CENPA;SLC9A1;AURKA;PRDX2;HECTD3;HSF2;USP1;TBC1D13;ANKRD52;ECT2;RRM2;JUP;SORT1;NFYB;CBX3;CCDC14;DNAJC16;KIF18A;…
FOXA1 27270436 ChIP-Seq VCaP Human Prostate Carcinoma	105/3331	1.4277225749330613E-8	7.577127665537604E-7	1.991867614808783	35.98229206138999	CISD1;HJURP;NRM;TXNDC16;SCMH1;FBXO5;OSR2;GAS2L3;SACM1L;WNT5A;MID1;DEPDC1B;TBC1D20;STIM2;MAPKAPK2;CDCA2;FUT10;GLO1;TMTC2;PLD1;FBXO43;SLC9A1;RAD51AP1;PRDX2;BCL2L13;ECT2;HOXC8;SLC19A2;BARD1;PLK4;TCAF1;STIL;CCDC14;ERLIN1;SSH2;DNAJC16;VASN;LSM3;FAM111A;BCL9;KIF18B;UBE2T;MDM2;CDK1;CYCS;FBXL7;ZNF652;BMPR1A;PHF19;TOP2A;PIGS;RERE;PHTF2;B4GALT1;C2CD3;SLC44A1;CDCA7L;FMN1;ADM;SH3RF1;KIF15;PHF8;FAM102A;DLGAP5…
YY1 33199912 ChIP-Seq 293T Human KidneyEmbryo	105/3612	9.014388412618443E-7	2.9120393872067403E-5	1.8008758602198587	25.066883885909466	MTRR;CISD1;NUCKS1;FBXO21;CAPNS1;FBXO5;CEP97;PITX2;OSR2;COG2;CDC25C;MOB3A;CTDNEP1;PYGO2;KCTD10;ZNF713;UBE2V1;KIF20B;NDRG3;CDCA5;GLO1;MRPL19;NREP;SLC9A1;PRDX2;BTBD2;TBC1D13;ZNF302;ECT2;PLK4;CBX6;CCDC18;STIL;JUP;ERLIN1;ZNF35;DNAJC16;CABYR;KIF18B;UBE2T;MDM2;CDK1;CYCS;CDK16;DCP1B;PIGS;RERE;NRP2;GSK3A;KIF11;LMNB2;KIF15;PHF8;BABAM1;GYS1;MRPL42;PPP6C;MLX;SPDL1;CTSC;DGCR2;UPF1;RFC3;PARP1;PABPC4;AKR1A1;SMC…
STAT1 19122651 ChIP-Seq HeLaS3 Human CervicalCancer	99/3434	3.0920476456816554E-6	8.508857039783222E-5	1.7650751266702416	22.392938044600893	LRR1;NUCKS1;FBXO21;IKZF4;CAPNS1;PTTG1;FBXO5;PIM2;GAS2L3;SACM1L;WNT5A;GOLPH3L;CDC25C;CDC40;PYGO2;DEPDC1B;SOAT1;TBC1D20;KCTD10;KAT6B;PPIF;KIF20B;CDCA5;NREP;PLD1;SLC9A1;RAD51AP1;TBC1D13;ZNF302;ECT2;BARD1;JUP;CBX3;PA2G4;NETO2;ZNF35;DNAJC16;LSM3;POLA1;BCL9;NCEH1;SP2;CDK1;CYCS;EZH2;PIGS;RERE;PHTF2;B4GALT1;C2CD3;SLC44A1;CDCA7L;NCAPG2;ADM;SLC2A3;KIF11;SH3RF1;PHF8;ADAL;MRPL42;PPP6C;FAM102A;CSRP2;CSRP1;MLX…
RUNX2 24655370 ChIP-Seq MC3T3E1 Mouse Bone	122/4374	7.042595585359303E-7	2.4917373904390294E-5	1.7575511687961232	24.89767875554306	FBXO21;EDC3;CAPNS1;ATP6V1E1;PITX2;SACM1L;COG2;PLA2G15;PYGO2;SFRP2;TBC1D20;STIM2;SIK2;UBE2V1;TOX;NDRG3;FUT10;MRPL19;NCAPG;SPATA2;HACD3;PLD1;SLC9A1;RAD51AP1;PRDX2;BCL2L13;ZKSCAN8;ZKSCAN3;TBC1D13;ECT2;ATP6V1F;PLK4;TCAF1;STIL;JUP;SMURF1;CBX3;SSH2;DNAJC16;KIF18A;NCEH1;CNOT7;KIF18B;SP2;SNAI1;CYCS;GPR19;DCP1B;EZH2;TOP2A;PIGS;GSK3A;B4GALT1;C2CD3;SLC44A1;ATP2A2;FMN1;KIF15;BABAM1;GYS1;PPP6C;FAM102A;SH3PXD2…
