## Supplementary tables for "Mitochondrial CircRNA CircMT-RNR2 Safeguards Antioxidant Defense to Support Fibroblast Functions in Wound Repair": Table S6 Metabolic pathway analysis of DEG in HDFa with circMT-RNR2 knockdown.xlsx

### Sheet: Fig 3H
Table S6. Metabolic pathway analysis of downregulated genes following circMT-RNR2 knockdown (related to Fig. 3H)
Metabolic term	Number of genes	Total number of genes	p value	Adjusted p value	Odds ratio	Enrichment score	Genes list
Oxidized Glutathione	2	7	0.006882439648409197	0.11132086885761469	-21.0978494623655	-105.041595037221	GPX3,GSR
dUDP	2	8	0.009063672573732386	0.11132086885761469	-17.5806451612903	-82.6902283693561	RRM1,RRM2
dCDP	2	9	0.011510126901357793	0.11132086885761469	-15.0683563748079	-67.2730994163626	RRM1,RRM2
Phosphatidate	3	27	0.01360601303397356	0.11132086885761469	-6.6044474393531	-28.3809184936982	AGPAT5,AGPAT1,PLD1
1-Acyl-sn-glycerol 3-Phosphate	2	10	0.0142111747477806	0.11132086885761469	-13.1841397849462	-56.0817270214897	AGPAT5,AGPAT1
dGDP	2	10	0.0142111747477806	0.11132086885761469	-13.1841397849462	-56.0817270214897	RRM1,RRM2
dADP	2	12	0.02033604627910891	0.1365420250168741	-10.5462365591397	-41.081391088915	RRM1,RRM2
UDP	4	59	0.024459305977648883	0.13806694883425147	-3.8468796068796	-14.2747874314575	GYS1,RRM1,B4GALT1,RRM2
CDP	2	14	0.02735918677451797	0.13806694883425147	-8.78763440860215	-31.6240855166982	RRM1,RRM2
Glutathione	3	36	0.029375946560479035	0.13806694883425147	-4.80102915951972	-16.9360100433628	GPX3,GLO1,GSR
