## Supplementary tables for "Mitochondrial CircRNA CircMT-RNR2 Safeguards Antioxidant Defense to Support Fibroblast Functions in Wound Repair": Table S7. Mass spectrometry analysis of protein interactome of circMT-RNR2.xlsx

### Sheet: Fig4C
Table S7. Mass spectrometry analysis of protein interactome of circMT-RNR2 (related to Fig 4C)
Mitochondrial genes are highlighted in red.
Protein	log2FC(CircMT-RNR2 probe/Ctrl probe)	p-value
ATP5PO	15.3762	3.00554e-07
HNRNPUL2	14.2506	0.0177178
SDCBP	13.2902	0.0259006
RPS5	13.1227	0.0155226
PRDX3	10.9898	0.0464529
RPL32	6.13341	0.00510486
VCP	3.57165	0.00639967
AFG2A	3.55367	0.00115035
GNB2	3.1837	0.0224257
MRPS17	3.15524	0.000383109
VDAC1	3.06057	0.0184867
RPS4X	3.0413	0.00276534
PURA	2.93798	0.000334001
RPS17	2.92572	0.00173406
RPL23	2.91966	0.00255077
RPS3A	2.91506	0.000136243
RPL5	2.83406	0.00826894
LRRC59	2.76135	0.00632317
RPS2	2.74992	0.000438611
RPL13A	2.66915	0.00285172
PLEC	2.54301	0.0165603
MATR3	2.49236	0.00619216
RPL10	2.43508	0.00269185
RPL30	2.35327	0.0458566
AHNAK	2.26854	0.0387005
RPL4	2.26423	0.00179521
RPN1	2.23517	0.0397752
RPLP1	2.16546	0.0189059
RPL3L	2.10786	9.44211e-05
HSPA1A	2.09809	0.0216084
RPL18	2.08568	0.00355602
RPLP0	2.0516	0.0376164
TMED7	1.97641	0.0238772
SRP68	1.97224	0.00737837
ACTA2	1.79941	0.0461881
RPS8	1.55822	0.00320493
RPL28	1.35828	0.0230667
