## Supplementary tables for "Mitochondrial CircRNA CircMT-RNR2 Safeguards Antioxidant Defense to Support Fibroblast Functions in Wound Repair": Table S8. List of reagents used in this study.xlsx

### Sheet: List of reagents
Table S8. List of reagents used in this study.
Primers/Probes	Sequence/Cat. no/Vendor		Experiment
CircMT-RNR2	F: CCAAAGCTAAGACCCCCGAA, IDT		PCR, Sanger sequencing, SYBR™ qRT-PCR
	R: ACAACCAGCTATCACCAGGC, IDT
GAPDH	F: GGTGTGAACCATGAGAAGTATGA, IDT		SYBR™/TAQMAN™ qRT-PCR
	R: GAGTCCTTCCACGATACCAAAG, IDT
	Probe: AGATCATCAGCAATGCCTCCTGCA
MALAT1	Hs.PT.58.26451167, IDT		SYBR™ qRT-PCR
ND1	Hs.PT.58.24333194, IDT		SYBR™ qRT-PCR
COL3A1	Hs.PT.58.4249241, IDT		TAQMAN™ qRT-PCR
FN1	Hs.PT.58.40005963, IDT		TAQMAN™ qRT-PCR
ELN	Hs.PT.58.4801194, IDT		TAQMAN™ qRT-PCR
ACTA2	Hs.PT.56a.2542642, IDT		TAQMAN™ qRT-PCR
GPX3	Hs.PT.58.38455767, IDT		SYBR™ qRT-PCR
NQO1	Hs.PT.58.2697277, IDT		SYBR™ qRT-PCR
GCLC	Hs.PT.58.246294, IDT		SYBR™ qRT-PCR
NRF2	Hs.PT.58.28159373, IDT		SYBR™ qRT-PCR
SOD1	Hs.PT.58.20593019, IDT		SYBR™ qRT-PCR
SOD3	Hs.PT.58.26108454, IDT		SYBR™ qRT-PCR
GSR	Hs.PT.58.40195396, IDT		SYBR™ qRT-PCR
16srRNA/MT-RNR2	F: CGGTACCCTAACCGTGCAAA, IDT		SYBR™ qRT-PCR
	R: TCACGGGCAGGTCAATTTCA, IDT
PRDX3	Hs.PT.58.4939883, IDT		SYBR™ qRT-PCR
Col1a1	Mm.PT.58.31838522, IDT		SYBR™ qRT-PCR
Fn1	Mm.PT.58.28716501, IDT		SYBR™ qRT-PCR
Eln	Mm.PT.58.43682390, IDT		SYBR™ qRT-PCR
Acta2	Mm.PT.58.16320644, IDT		SYBR™ qRT-PCR
Gapdh	Mm.PT.39a.1, IDT		SYBR™ qRT-PCR
mmu-CircMT-RNR2	F: TAGGCCTAAAAGCAGCCACC, IDT		SYBR™ qRT-PCR
	R: TCATCTTTCCCTTGCGGTACT, IDT
Ki67	Mm.PT.58.7871981, IDT		SYBR™ qRT-PCR
Gpx3	Mm.PT.58.29885432, IDT		SYBR™ qRT-PCR
Nqo1	Mm.PT.58.10871473, IDT		SYBR™ qRT-PCR
Gclc	Mm.PT.58.30656560, IDT		SYBR™ qRT-PCR
Nrf2	Mm.PT.58.29108649, IDT		SYBR™ qRT-PCR
Sod1	Mm.PT.58.12368303, IDT		SYBR™ qRT-PCR
Sod3	Mm.PT.58.12048855, IDT		SYBR™ qRT-PCR
Gsr	Mm.PT.58.13488384, IDT		SYBR™ qRT-PCR
siRNAs	Sequence/Cat. no/Vendor		Experiment
Si-Ctrl	D-001210-03-05		Circ-MT-RNR2 knockdown
	si-RNA non-targeting control, Dharmacon
Si-CircMT-RNR2	(AAA AAU CCC AAA CCC ACU CCA) TT
	si-RNA targeting CircMT-RNR2, Dharmacon
Si-Ctrl	D-001210-03-05		Mouse CircMT-RNR2 knockdown
	si-RNA non-targeting control, Dharmacon
Si-mmu-CircMT-RNR2	(GCC ACC AAU AAA GAA AUU CGU A) TT
	si-RNA targeting mmu-CircMT-RNR2, Dharmacon
Si-Ctrl	D-001810-10-05		PRDX3 knockdown
	si-RNA non-targeting control pool, Dharmacon
Si-PRDX3	L-010355-00-0005
	si-RNA targeting PRDX3, Dharmacon
Plasmids	Information/Vendor		Experiment
Circ-mtRNR2 OE	CircMT-RNR2 overexpression plasmid		Circ-MT-RNR2 overexpression
pCDNA3.1
Antibodies	Cat. no/Vendor	Dilution	Experiment
TFAM	18G102B2E11, Abcam	1:1000	Western Blot
b-Actin	A3854, Sigma-Aldrich	1:10000	Western Blot
LC3	#2775, Cell signalling	1:1000	Western Blot
NIX	#12396, Cell signalling	1:1000	Western Blot
SIRT3	#5490, Cell signalling	1:1000	Western Blot
TOMM20	H00009804-M01, ThermoFisher	1:1000	Western Blot
PRDX3	ab222807, Abcam	01:50:00	Western Blot, Simple Western
COL1A1	72026S, Cell signalling	1:100	Immunostaining
PRDX3	ab73349, Abcam	1:100	Immunostaining
FN1	26836S, Cell signalling	1:200	Immunostaining
KI67	9129, Cell signalling	01:50:00	Immunostaining
Ki67	9129, Cell signalling	01:50:00	Immunostaining
Prdx3	ab73349, Abcam	1:100	Immunostaining
Col1a1	72026S, Cell signalling	1:100	Immunostaining
a-Sma	MAB1420, R&D Systems	1:200	Immunostaining
Cytokines	Cat. No./Vendor	Concentration	Experiment
rh-IL-1a	11349013; ImmunoTools	20 ng/ml	qRT-PCR
rh-IL-6	11340060; ImmunoTools	50 ng/ml	qRT-PCR
rh-IL-8	11349080; ImmunoTools	50 ng/ml	qRT-PCR
rh-IL-22	11340223; ImmunoTools	30 ng/ml	qRT-PCR
rh-IL-36a	11340362; ImmunoTools	100 ng/ml	qRT-PCR
rh-BMP-2	11343273, ImmunoTools	100 ng/ml	qRT-PCR
rh-TNF-a	210-TA, R&D Systems	50 ng/ml	qRT-PCR
rh-EGF	11343406; ImmunoTools	20 ng/ml	qRT-PCR
rh-FGF-2	11343625; ImmunoTools	30 ng/ml	qRT-PCR
rh-IGF-1	11343316; ImmunoTools	20 ng/ml	qRT-PCR
rh-HB-EGF	259-HE-050/CF; R&D Systems	20 ng/ml	qRT-PCR
rh-PDGF-AA	11343683 ImmunoTools	20 ng/ml	qRT-PCR
rh-PDGF-BB	11343673; ImmunoTools	20 ng/ml	qRT-PCR
rh-TGF-b1	240-B, R&D Systems	20 ng/ml,	qRT-PCR
rh-TGF-b2	11344750; ImmunoTools	10 ng/ml	qRT-PCR
rh-TGF-b3	11344751; ImmunoTools	20 ng/ml	qRT-PCR
rh-VEGFA	11343663; ImmunoTools	20 ng/ml	qRT-PCR
Chemicals	Cat. No./Vendor	Concentration	Experiment
RNaseR	RNR07250, Lucigen	1U/1mg RNA	PCR
Oligomycin	495455, Sigma-Aldrich	1 μM	Seahorse Analyzer
FCCP	Cat. No. 0453, Tocris	3 μM	Seahorse Analyzer
R&A	83-79-4 & 1397-94-0, Merck	0.5 μM & 0.5 μM	Seahorse Analyzer
DMSO	D2650, Sigma-Aldrich	N.A	Mitochondria staining
Ammonium Chloride	HY-Y1269C, MedChemExpress	50 nM	Western Blot
IMT1	HY-134539, MedChemExpress	5 μM & 10 μM	qRT-PCR
Cycloheximide	C4859, Sigma-Aldrich	5 mg/ml	Western Blot
MG132	M7449, Sigma-Aldrich	0.5 μM	Western Blot
Ubiquitin E1 Inhibitor(E1)	662105, Sigma-Aldrich	10μM	Western Blot
UbcH13 Inhibitor(E2)	662107, Sigma-Aldrich	2μM	Western Blot
Heclin(E3)	SML1396, Sigma-Aldrich	10μM	Western Blot
Bafilomycin A1(L1)	88899-55-2, Sigma-Aldrich	1μM	Western Blot
Dyes/Stainings	Cat. No./Vendor	Concentration	Experiment
Mitotracker Green	M7514, Invitrogen	100 nM	Mitochondria staining
Mitosox Red	M36007, Invitrogen	500 nM	Mitochondria staining
F: Forward, R: Reverse, IDT: Integrated DNA Technologies
